# Research Productivity and Training Support for Doctoral Students in the Biological and Biomedical Sciences

**DOI:** 10.1101/2022.06.02.494498

**Authors:** Michael D. Schaller

## Abstract

Training of doctoral students as part of the next generation of the biomedical workforce is essential for sustaining the scientific enterprise in the US. Training of doctoral students primarily occurs at institutions of higher education and these trainees comprise an important part of the workforce at these institutions. Federal investment in the support of doctoral students in the biological and biomedical sciences is distributed differently than the distribution of students across different types of institutions, e.g. Public vs Private. Institutions in states that historically receive less federal support for research also receive less support for doctoral student training. Analysis of F31 awardees at different types of institution reveal little difference in research productivity and subsequent receipt of additional NIH awards. Analysis of a large cohort of doctoral students at different types of institutions also reveal little difference in research productivity, with the exception of citations. Thus, training outcomes, which are related to the quality of the student and training environment, are similar across different institutions. Factors that correlate with F31 funding include R01 funding levels and program size. The findings suggest strategies for institutions to increase success at securing F31s and modification of policy to promote more equitable distribution of F31s across institutions.
