## Supplemental Table 1 for "Research Productivity and Training Support for Doctoral Students in the Biological and Biomedical Sciences"

### Sheet: Sheet1
Percentage of F31 Awardees Securing Additional Funding - Fisher's Exact test (Table 3)
	Public	Private	p value	Land Grant	Not	p value	IDeA	Not	p value
Yes F32	448	353	0.6811	131	670	0.7607	45	756	0.2929
No F32	4131	3361		1192	6300		499	6993
Yes K99	121	122	0.0888	30	213	0.1305	12	231	0.3574
No K99	4458	3592		1293	6757		532	7518
Yes R01	328	233	0.1135	101	460	0.1698	33	528	0.5957
No R01	4251	3481		1222	6510		511	7221
Yes R21	219	135	0.0102	68	286	0.0883	27	327	0.3809
No R21	4360	3579		1255	6684		517	7422
F31 First Author Pubs - Mann Whitney test (Table 5)
	Public	Private	p value	Land Grant	Not	p value	IDeA	Not	p value
N (students)	4579	3714		1323	6968		544	7760
mean	1.803	1.584	<0.0001	1.87	1.674	0.0023	1.702	1.705	0.3835
sd	1.919	1.612		1.868	1.775		1.824	1.788
95% CI	1.75 to 1.86	1.53 to 1.64		1.77 to 1.97	1.63 to 1.72		1.55 to 1.86	1.67 to 1.75
F31 Total Pubs - Mann Whitney test (Table 6)
	Public	Private	p value	Land Grant	Not	p value	IDeA	Not	p value
N (students)	4579	3714		1323	6968		544	7760
mean	2.652	2.469	0.0261	2.72	2.542	0.1288	2.618	2.566	0.3356
sd	3.003	2.6		3.022	2.793		3.344	2.791
95% CI	2.57 to 2.74	2.39 to 2.55		2.56 to 2.88	2.48 to 2.61		2.34 to 2.9	2.5 to 2.63
F31 Citations All Firsts - Mann Whitney test (Table 7)
	Public	Private	p value	Land Grant	Not	p value	IDeA	Not	p value
N (papers)	8272	5896		2476	11688		933	13250
mean	21.1	27.79	<0.0001	19.43	24.83	<0.0001	19.12	24.21	<0.0001
sd	34.75	46.71		31.86	41.81		33.49	40.7
95% CI	20.35 to 21.85	26.60 to 28.99		18.18 to 20.68	24.07 to 25.59		16.96 to 21.27	23.52 to 24.91
F31 Citations Reviews - Mann Whitney test (Table 7)
	Public	Private	p value	Land Grant	Not	p value	IDeA	Not	p value
N (reviews)	636	584		156	1063		61	1160
mean	36.36	41.91	0.1641	34.19	39.74	0.4745	37.64	39.11	0.5108
sd	49.65	60.51		43.18	56.72		58.24	55
95% CI	32.5 to 40.23	36.99 to 46.83		27.36 to 41.02	36.33 to 43.15		22.72 to 52.56	35.94 to 42.28
F31 Citations Excluding Reviews - Mann Whitney test (Table 7)
	Public	Private	p value	Land Grant	Not	p value	IDeA	Not	p value
N (papers)	7636	5312		2320	10625		872	12090
mean	19.83	26.24	<0.0001	18.43	23.34	<0.0001	17.82	22.78	<0.0001
sd	32.9	44.67		30.71	39.72		30.67	38.75
95% CI	19.09 to 20.57	25.04 to 27.44		17.18 to 19.68	22.59 to 24.1		15.78 to 19.86	22.09 to 23.48
First Author (5th to Yr+2) All - Mann Whitney test (Table 8)
	Public	Private	p value	Land Grant	Not	p value	IDeA	Not	p value
N (students)	27907	14574		12760	29721		4413	38068
mean	1.363	1.411	<0.0001	1.372	1.383	0.008	1.246	1.395	<0.0001
sd	1.366	1.326		1.393	1.335		1.356	1.351
95% CI	1.35 to 1.38	1.39 to 1.43		1.35 to 1.40	1.37 to 1.40		1.21 to 1.29	1.38 to 1.41
First Author (5th to Yr+2) Excluding Reviews - Mann Whitney test (Table 8)
	Public	Private	p value	Land Grant	Not	p value	IDeA	Not	p value
N (students)	27907	14574		12760	29721		4413	38068
mean	1.256	1.27	0.0005	1.27	1.255	0.1949	1.159	1.271	<0.0001
sd	1.267	1.209		1.3	1.225		1.27	1.244
95% CI	1.24 to 1.27	1.25 to 1.29		1.25 to 1.29	1.24 to 1.27		1.12 to 1.2	1.26 to 1.28
First Author (5th to Yr+2) Excluding Reviews and Authors with no Publications - Mann Whitney test (Table 8)
	Public	Private	p value	Land Grant	Not	p value	IDeA	Not	p value
N (students)	18108	10075		8159	20024		2641	25542
mean	1.933	1.84	<0.0001	1.984	1.863	<0.0001	1.936	1.894	0.079
sd	1.079	1.036		1.103	1.05		1.093	1.062
95% CI	1.92 to 1.95	1.82 to 1.86		1.96 to 2.01	1.85 to 1.88		1.90 to 1.98	1.88 to 1.91
Total Pubs (5th to Yr+3) All - Mann Whitney test (Table 9)
	Public	Private	p value	Land Grant	Not	p value	IDeA	Not	p value
N (students)	27823	14536		12733	29626		4414	37945
mean	2.982	3.153	<0.0001	2.94	3.084	<0.0001	2.731	3.077	<0.0001
sd	2.923	2.886		2.917	2.908		2.886	2.912
95% CI	2.95 to 3.02	3.11 to3.2		2.89 to 2.99	3.05 to 3.12		2.65 to 2.82	3.05 to 3.11
Total Pubs (5th to Yr+3) Excluding Reviews - Mann Whitney test (Table 9)
	Public	Private	p value	Land Grant	Not	p value	IDeA	Not	p value
N (students)	27823	14536		12733	29626		4414	37945
mean	2.773	2.901	<0.0001	2.738	2.851	<0.0001	2.543	2.849	<0.0001
sd	2.734	2.675		2.733	2.706		2.698	2.715
95% CI	2.74 to 2.81	2.86 to 2.95		2.69 to 2.79	2.82 to 2.88		2.46 to 2.62	2.82 to 2.88
Total Pubs (5th to Yr+3) Excluding Reviews and Docs with no Publications - Mann Whitney test (Table 9)
	Public	Private	p value	Land Grant	Not	p value	IDeA	p value	MW
N (students)	21304	11716		9577	23443		3197	29823
mean	3.621	3.599	0.8213	3.64	3.603	0.2653	3.511	3.625	0.0006
sd	2.587	2.523		2.578	2.559		2.579	2.563
95% CI	3.59 to 3.66	3.55 to 3.65		3.59 to 3.69	3.57 to 3.64		3.42 to 3.6	3.6 to 3.65
Citations of First Author Pubs (5th to Yr+2) All - Mann Whitney test (Table 10)
	Public	Private	p value	Land Grant	Not	p value	IDeA	Not	p value
N (papers)	38043	20559		17512	41090		5499	53103
mean	19.54	28.37	<0.0001	19.19	24.11	<0.0001	14.17	23.52	<0.0001
sd	101.6	71.87		143.1	58.54		20.14	96.76
95% CI	18.52 to 20.56	27.39 to 29.35		17.07 to 21.31	23.55 to 24.68		13.64 to 14.71	22.69 to 24.34
Citations of First Author Pubs (5th to Yr+2) Reviews Only - Mann Whitney test (Table 10)
	Public	Private	p value	Land Grant	Not	p value	IDeA	Not	p value
N (reviews)	3049	2051		1324	3776		385	4715
mean	31.71	42.54	<0.0001	29.76	38.28	0.0016	27.32	36.78	0.0014
sd	43.91	83.19		36.83	69.7		32.03	64.78
95% CI	30.15 to 33.27	38.93 to 46.14		27.77 to 31.74	36.05 to 40.50		24.11 to 30.53	34.93 to 38.63
Citations of First Author Pubs (5th to Yr+2) Excluding Reviews - Mann Whitney test (Table 10)
	Public	Private	p value	Land Grant	Not	p value	IDeA	Not	p value
N (papers)	34994	18508		16188	37314		5114	48388
mean	18.48	26.8	<0.0001	18.32	22.68	<0.0001	13.19	22.22	<0.0001
sd	105.1	70.33		148.5	57.09		18.57	99.24
95% CI	17.38 to 19.58	25.79to 27.82		16.03 to 20.61	22.1 to 23.26		12.68 to 13.69	21.34 to 23.11
Time to First Pub All Total (5th to Yr+3) - Mann Whitney test (Table 11)
	Public	Private	p value	Land Grant	Not	p value	IDeA	Not	p value
N (students)	21480	11810		9672	23618		3226	30064
mean	-1.094	-1.224	<0.0001	-1.064	-1.171	<0.0001	-0.977	-1.158	<0.0001
sd	1.512	1.441		1.522	1.474		1.56	1.48
95% CI	-1.11 to -1.07	-1.25 to -1.2		-1.10 to -1.03	-1.19 to -1.15		-1.03 to -0.92	-1.17 to - 1.14
F31 v Peers First Author Pubs - Mann Whitney test (Table 12)
	Peers	F31	p value
N (students)	27706	997
mean	2.03	2.365	<0.0001
sd	1.158	1.27
95% CI	2.02 to 2.04	2.29 to 2.44
F31 v Peers Total Pubs - Mann Whitney test (Table 12)
	Peers	F31	p value
N (students)	32233	1057
mean	3.838	4.829	<0.0001
sd	2.737	3.039
95% CI	3.81 to 3.87	4.65 to 5.01
F31 v Peers Citations (Reviews) - Mann Whitney test (Table 12)
	Peers	F31	p value
N (reviews)	4831	269
mean	36.01	37.06	0.0146
sd	63.85	43.8
95% CI	34.21 to 37.81	31.80 to 4.32
F31 v Peers Citations (Excld Reviews) - Mann Whitney test (Table 12)
	Peers	F31	p value
N (papers)	51413	2089
mean	21.12	27.2	<0.0001
sd	95.96	49.6
95% CI	20.29 to 21.95	25.07 to 2.933
F31 v Peers Time to 1st Pub
	Peers	F31	p value
N (students)	32233	1057
mean	-1.126	-1.557	<0.0001
sd	1.493	1.289
95% CI	-1.14 to -1.11	-1.64 to -1.48
